# XPCLRS: fast selection signature detection using cross-population composite likelihood ratio

**DOI:** 10.64898/2026.02.27.708459

**Authors:** A. Talenti

## Abstract

**Summary:** The growing size of genomic datasets poses serious computational challenges, especially for laboratories and groups with limited access to high-performance compute facilities. This problem affects a broad range of analysis, including selection signature methods used to identify genomic regions undergoing selective pressure. Many of these methods were developed with SNP arrays in mind and are often not designed with scalability as a priority. Cross-population composite likelihood ratio (XP-CLR) is one such approaches, intended to detect hard selective sweeps by comparing two groups of individuals.

In this paper I introduce XPCLRS, a rust implementation of the XP-CLR selection signatures method. It can be hundreds of times faster, supports multithreading natively and produces results comparable to its original counterpart (R = 0.976). lowers the computational barrier to applying XP-CLR alongside other statistics, helping detect regions of interest, reduce false positives, and ultimately improve the robustness of genomic studies.

**Availability and implementation:** The source code for the software freely accessible in GitHub (https://www.github.com/RenzoTale88/xpclrs). Additionally, the software is also distributed via crates.io (https://crates.io/crates/xpclrs) and docker container (https://hub.docker.com/r/tale88/xpclrs) for ease of installation. The software is released under MIT open source license.
