## Supplementary Table 2 for "XPCLRS: fast selection signature detection using cross-population composite likelihood ratio"

### Sheet: Sheet1
Analysis	Phased	chrom	Memory (Kb)	Runtime (sec.)	XPCLR runtime	XPCLR memory	Fold improvement (runtime)	Fold improvement (memory)
xpclrs (8 threads, --fast)	no	15	578244	332	18703	7983924	56.3343	13.8072
xpclrs (8 threads)	no	18	554504	378	19307	7493428	51.0767	13.5137
xpclrs (1 thread)	no	14	642788	1026	22440	8764848	21.8713	13.6357
xpclr	no	10	13071768	31053	31053	13071768	1	1
xpclrs (1 thread)	yes	4	1965016	2450	45301	18765476	18.4902	9.54978
xpclrs (1 thread)	yes	5	1724560	2161	40512	17191672	18.7469	9.96873
xpclr	no	11	13260836	32447	32447	13260836	1	1
xpclrs (1 thread)	no	15	577004	922	18703	7983924	20.2852	13.8369
xpclrs (8 threads)	no	19	465356	304	14241	6055488	46.8454	13.0126
xpclrs (8 threads, --fast)	no	14	645248	364	22440	8764848	61.6484	13.5837
xpclrs (8 threads, --fast)	no	16	632348	370	19882	8858816	53.7351	14.0094
xpclrs (1 thread)	no	17	552872	908	18166	7702276	20.0066	13.9314
xpclr	no	13	9419052	23237	23237	9419052	1	1
xpclrs (1 thread)	yes	7	1608588	1906	37699	15429732	19.7791	9.5921
xpclrs (8 threads, --plink, --fast)	no	8	6466644	58	35066	15023728	604.586	2.32327
xpclrs (8 threads)	no	9	867216	591	26767	11703072	45.291	13.495
xpclrs (8 threads, --plink)	no	8	6467376	180	35066	15023728	194.811	2.323
xpclrs (8 threads, --plink)	no	9	5034064	140	26767	11703072	191.193	2.32478
xpclrs (8 threads)	no	8	1081100	767	35066	15023728	45.7184	13.8967
xpclrs (8 threads, --plink, --fast)	no	9	5035528	42	26767	11703072	637.31	2.3241
xpclrs (1 thread)	yes	6	1805500	2139	41025	16448072	19.1795	9.10998
xpclr	no	12	12676484	30950	30950	12676484	1	1
xpclrs (1 thread)	no	16	631380	1013	19882	8858816	19.6269	14.0309
xpclrs (8 threads, --fast)	no	17	551408	319	18166	7702276	56.9467	13.9684
xpclrs (8 threads, --fast)	no	13	710424	394	23237	9419052	58.9772	13.2584
xpclrs (8 threads)	no	22	287624	183	8782	3690484	47.9891	12.8309
xpclrs (1 thread)	no	12	938080	1533	30950	12676484	20.1892	13.5132
xpclrs (1 thread)	yes	2	2296304	2894	55916	23125684	19.3214	10.0708
xpclr	no	16	8858816	19882	19882	8858816	1	1
xpclr	no	17	7702276	18166	18166	7702276	1	1
xpclrs (1 thread)	yes	3	1932860	2416	46222	19059380	19.1316	9.86071
xpclrs (1 thread)	no	13	716080	1125	23237	9419052	20.6551	13.1536
xpclrs (8 threads, --fast)	no	12	939600	534	30950	12676484	57.9588	13.4914
xpclrs (8 threads, --fast)	no	10	998168	557	31053	13071768	55.7504	13.0958
xpclrs (1 thread)	no	11	963876	1550	32447	13260836	20.9335	13.7578
xpclrs (8 threads)	no	21	284056	184	8786	3694968	47.75	13.0079
xpclrs (1 thread)	yes	1	2150476	2609	52992	21152664	20.3112	9.83627
xpclr	no	15	7983924	18703	18703	7983924	1	1
xpclr	no	14	8764848	22440	22440	8764848	1	1
xpclrs (8 threads)	no	20	433860	300	14236	6013652	47.4533	13.8608
xpclrs (1 thread)	no	10	992540	1571	31053	13071768	19.7664	13.17
xpclrs (8 threads, --fast)	no	11	969824	561	32447	13260836	57.8378	13.6734
xpclrs (8 threads)	yes	13	998220	499	22727	9418624	45.5451	9.43542
xpclr	yes	11	13259116	30982	30982	13259116	1	1
xpclrs (8 threads, --plink, --fast)	no	10	5672820	47	31053	13071768	660.702	2.30428
xpclrs (8 threads, --fast)	no	5	1236168	732	40729	17199296	55.6407	13.9134
xpclr	yes	8	15025372	35557	35557	15025372	1	1
xpclrs (1 thread, --plink)	no	1	9134424	1688	52485	21162396	31.093	2.31677
xpclrs (1 thread, --plink)	no	10	5672652	1051	31053	13071768	29.5461	2.30435
xpclrs (8 threads, --plink)	no	20	2566984	72	14236	6013652	197.722	2.34269
xpclrs (8 threads, --fast)	yes	20	606280	254	15285	6013692	60.1772	9.919
xpclrs (8 threads, --fast)	yes	21	394540	155	9266	3694956	59.7806	9.36523
xpclrs (8 threads, --plink)	no	21	1579316	45	8786	3694968	195.244	2.3396
xpclrs (1 thread, --plink)	no	11	5707608	1021	32447	13260836	31.7796	2.32336
xpclrs (1 thread)	no	1	1541108	2498	52485	21162396	21.0108	13.7319
xpclr	yes	9	11704808	26933	26933	11704808	1	1
xpclrs (8 threads, --fast)	no	4	1411836	813	45128	18775756	55.508	13.2988
xpclrs (8 threads, --plink, --fast)	no	11	5710236	47	32447	13260836	690.362	2.32229
xpclr	yes	10	13073232	31130	31130	13073232	1	1
xpclrs (1 thread)	yes	22	392460	452	9642	3690500	21.3319	9.40351
xpclrs (8 threads)	yes	12	1310116	664	30779	12681500	46.3539	9.67968
xpclrs (1 thread)	yes	20	602800	727	15285	6013692	21.0248	9.97626
xpclrs (8 threads)	yes	10	1395548	719	31130	13073232	43.2962	9.36781
xpclr	yes	12	12681500	30779	30779	12681500	1	1
xpclrs (8 threads, --plink, --fast)	no	13	4058140	34	23237	9419052	683.441	2.32103
xpclrs (8 threads, --fast)	no	6	1335244	705	40243	16446480	57.0823	12.3172
xpclrs (1 thread, --plink)	no	2	9956464	1792	55656	23126816	31.058	2.32279
xpclrs (1 thread)	no	3	1381280	2314	44647	19069468	19.2943	13.8056
xpclrs (8 threads, --fast)	yes	8	1505704	667	35557	15025372	53.3088	9.97897
xpclrs (1 thread, --plink)	no	13	4059488	756	23237	9419052	30.7368	2.32026
xpclrs (8 threads, --fast)	yes	22	398608	154	9642	3690500	62.6104	9.25847
xpclrs (1 thread, --plink)	no	12	5471500	1005	30950	12676484	30.796	2.31682
xpclrs (8 threads, --plink)	no	22	1572612	45	8782	3690484	195.156	2.34672
xpclrs (1 thread)	no	2	1640788	2794	55656	23126816	19.9198	14.0949
xpclrs (8 threads, --fast)	yes	9	1208144	510	26933	11704808	52.8098	9.68826
xpclrs (1 thread, --plink)	no	3	8223340	1481	44647	19069468	30.1465	2.31894
xpclrs (8 threads, --fast)	no	7	1157088	654	36948	15427828	56.4954	13.3333
xpclrs (8 threads, --plink, --fast)	no	12	5474412	44	30950	12676484	703.409	2.31559
xpclr	yes	13	9418624	22727	22727	9418624	1	1
xpclrs (8 threads)	yes	11	1352800	692	30982	13259116	44.7717	9.80124
xpclrs (1 thread)	yes	21	392044	450	9266	3694956	20.5911	9.42485
xpclrs (1 thread)	yes	19	643272	747	15417	6055516	20.6386	9.41362
xpclr	yes	17	7702384	19323	19323	7702384	1	1
xpclrs (8 threads)	yes	15	810436	412	18623	7982736	45.2015	9.84993
xpclrs (8 threads, --plink, --fast)	no	16	3793692	32	19882	8858816	621.312	2.33514
xpclrs (8 threads)	yes	8	1507944	784	35557	15025372	45.3533	9.96414
xpclrs (8 threads, --fast)	no	3	1382852	816	44647	19069468	54.7145	13.79
xpclrs (1 thread, --plink)	no	7	6685572	1219	36948	15427828	30.3101	2.30763
xpclr	no	9	11703072	26767	26767	11703072	1	1
xpclrs (1 thread)	no	6	1289100	2057	40243	16446480	19.5639	12.7581
xpclrs (1 thread, --plink)	no	16	3794844	666	19882	8858816	29.8529	2.33443
xpclrs (1 thread, --plink)	no	17	3286448	587	18166	7702276	30.9472	2.34365
xpclr	no	8	15023728	35066	35066	15023728	1	1
xpclrs (1 thread)	no	7	1149448	1857	36948	15427828	19.8966	13.4219
xpclrs (1 thread, --plink)	no	6	7175864	1375	40243	16446480	29.2676	2.29192
xpclrs (8 threads, --fast)	no	2	1642088	982	55656	23126816	56.6762	14.0838
xpclrs (8 threads)	yes	9	1203268	610	26933	11704808	44.1525	9.72752
xpclrs (8 threads, --plink, --fast)	no	17	3287300	27	18166	7702276	672.815	2.34304
xpclrs (8 threads)	yes	14	897092	456	20965	8763952	45.9759	9.76929
xpclr	yes	16	8858828	21122	21122	8858828	1	1
xpclrs (1 thread)	yes	18	770560	915	19197	7496860	20.9803	9.72911
xpclr	yes	14	8763952	20965	20965	8763952	1	1
xpclrs (8 threads)	yes	16	882172	464	21122	8858828	45.5216	10.0421
xpclrs (8 threads, --plink, --fast)	no	15	3418788	28	18703	7983924	667.964	2.33531
xpclrs (1 thread)	no	5	1232848	2085	40729	17199296	19.5343	13.9509
xpclrs (1 thread, --plink)	no	4	8128352	1517	45128	18775756	29.7482	2.30991
xpclrs (8 threads, --plink)	no	19	2614596	74	14241	6055488	192.446	2.31603
xpclrs (1 thread, --plink)	no	15	3422112	608	18703	7983924	30.7615	2.33304
xpclrs (8 threads, --fast)	yes	19	648528	262	15417	6055516	58.8435	9.33732
xpclrs (8 threads, --fast)	yes	18	773740	319	19197	7496860	60.1787	9.68912
xpclrs (1 thread, --plink)	no	14	3756932	682	22440	8764848	32.9032	2.33298
xpclrs (8 threads, --plink)	no	18	3211704	91	19307	7493428	212.165	2.33316
xpclrs (1 thread, --plink)	no	5	7412956	1330	40729	17199296	30.6233	2.32017
xpclrs (1 thread)	no	4	1404644	2351	45128	18775756	19.1952	13.3669
xpclrs (8 threads, --fast)	no	1	1545400	905	52485	21162396	57.9945	13.6938
xpclrs (8 threads, --plink, --fast)	no	14	3754960	31	22440	8764848	723.871	2.33421
xpclrs (8 threads)	yes	17	769256	398	19323	7702384	48.5503	10.0128
xpclr	yes	15	7982736	18623	18623	7982736	1	1
xpclr	yes	18	7496860	19197	19197	7496860	1	1
xpclrs (1 thread)	yes	16	880300	1077	21122	8858828	19.6119	10.0634
xpclrs (8 threads, --plink, --fast)	no	19	2612364	22	14241	6055488	647.318	2.31801
xpclr	yes	1	21152664	52992	52992	21152664	1	1
xpclrs (8 threads)	yes	7	1611816	807	37699	15429732	46.715	9.57289
xpclrs (1 thread, --plink)	no	8	6466352	1161	35066	15023728	30.2033	2.32337
xpclrs (1 thread)	no	9	860272	1385	26767	11703072	19.3264	13.6039
xpclr	no	6	16446480	40243	40243	16446480	1	1
xpclrs (8 threads, --fast)	yes	2	2301696	1030	55916	23125684	54.2874	10.0472
xpclrs (8 threads, --plink)	no	15	3420044	95	18703	7983924	196.874	2.33445
xpclrs (8 threads, --fast)	yes	15	807404	342	18623	7982736	54.4532	9.88692
xpclrs (1 thread, --plink)	no	19	2617164	478	14241	6055488	29.7929	2.31376
xpclrs (1 thread, --plink)	no	18	3212936	582	19307	7493428	33.1735	2.33227
xpclrs (8 threads, --fast)	yes	14	897000	376	20965	8763952	55.758	9.77029
xpclrs (8 threads, --plink)	no	14	3757420	119	22440	8764848	188.571	2.33268
xpclrs (1 thread)	no	8	1071412	1778	35066	15023728	19.7222	14.0224
xpclrs (8 threads, --fast)	yes	3	1934164	860	46222	19059380	53.7465	9.85407
xpclr	no	7	15427828	36948	36948	15427828	1	1
xpclrs (1 thread, --plink)	no	9	5037608	895	26767	11703072	29.9073	2.32314
xpclrs (8 threads)	yes	6	1835204	890	41025	16448072	46.0955	8.96253
xpclrs (8 threads, --plink, --fast)	no	18	3213680	26	19307	7493428	742.577	2.33173
xpclrs (1 thread)	yes	17	770664	937	19323	7702384	20.6222	9.99448
xpclr	yes	19	6055516	15417	15417	6055516	1	1
xpclrs (1 thread)	yes	15	805748	982	18623	7982736	18.9644	9.90724
xpclrs (8 threads)	yes	19	649124	312	15417	6055516	49.4135	9.32875
xpclr	yes	2	23125684	55916	55916	23125684	1	1
xpclrs (8 threads)	yes	4	1972448	1003	45301	18765476	45.1655	9.5138
xpclr	no	5	17199296	40729	40729	17199296	1	1
xpclrs (8 threads, --fast)	yes	1	2157476	941	52992	21152664	56.3146	9.80436
xpclrs (8 threads, --plink)	no	16	3792564	105	19882	8858816	189.352	2.33584
xpclrs (8 threads, --fast)	yes	16	882444	381	21122	8858828	55.4383	10.039
xpclrs (8 threads, --fast)	yes	17	771904	329	19323	7702384	58.7325	9.97842
xpclrs (8 threads, --plink)	no	17	3282904	92	18166	7702276	197.457	2.34618
xpclr	no	4	18775756	45128	45128	18775756	1	1
xpclrs (8 threads)	yes	5	1732540	904	40512	17191672	44.8142	9.92281
xpclr	yes	3	19059380	46222	46222	19059380	1	1
xpclrs (8 threads)	yes	18	772148	386	19197	7496860	49.7332	9.7091
xpclrs (1 thread)	yes	14	896748	1077	20965	8763952	19.4661	9.77304
xpclr	yes	22	3690500	9642	9642	3690500	1	1
xpclrs (8 threads)	yes	20	605092	307	15285	6013692	49.7883	9.93848
xpclrs (1 thread)	yes	10	1392160	1651	31130	13073232	18.8552	9.39061
xpclr	yes	7	15429732	37699	37699	15429732	1	1
xpclrs (8 threads)	yes	1	2157780	1147	52992	21152664	46.2005	9.80298
xpclrs (8 threads, --fast)	yes	4	1976532	836	45301	18765476	54.1878	9.49414
xpclrs (8 threads, --fast)	yes	13	991808	411	22727	9418624	55.2968	9.49642
xpclrs (8 threads, --plink)	no	13	4060216	118	23237	9419052	196.924	2.31984
xpclrs (8 threads, --plink)	no	12	5473784	156	30950	12676484	198.397	2.31585
xpclrs (1 thread, --plink)	no	22	1573472	289	8782	3690484	30.3875	2.34544
xpclrs (8 threads, --fast)	yes	12	1311184	547	30779	12681500	56.2687	9.67179
xpclrs (8 threads, --fast)	yes	5	1728336	755	40512	17191672	53.6583	9.94695
xpclr	no	1	21162396	52485	52485	21162396	1	1
xpclr	yes	6	16448072	41025	41025	16448072	1	1
xpclrs (8 threads, --plink, --fast)	no	22	1571904	13	8782	3690484	675.538	2.34778
xpclrs (1 thread)	yes	11	1355128	1620	30982	13259116	19.1247	9.7844
xpclrs (8 threads)	yes	21	395724	186	9266	3694956	49.8172	9.3372
xpclr	yes	21	3694956	9266	9266	3694956	1	1
xpclrs (1 thread)	yes	13	991660	1177	22727	9418624	19.3093	9.49784
xpclrs (8 threads, --plink, --fast)	no	20	2564864	21	14236	6013652	677.905	2.34463
xpclrs (8 threads, --fast)	no	9	868172	491	26767	11703072	54.5153	13.4801
xpclr	yes	4	18765476	45301	45301	18765476	1	1
xpclrs (8 threads)	yes	2	2304456	1221	55916	23125684	45.7952	10.0352
xpclr	no	3	19069468	44647	44647	19069468	1	1
xpclrs (8 threads, --fast)	yes	7	1616656	688	37699	15429732	54.7951	9.54423
xpclrs (8 threads, --fast)	yes	10	1394992	577	31130	13073232	53.9515	9.37155
xpclrs (8 threads, --plink)	no	10	5673396	163	31053	13071768	190.509	2.30405
xpclrs (1 thread, --plink)	no	20	2567364	460	14236	6013652	30.9478	2.34234
xpclrs (1 thread, --plink)	no	21	1575116	287	8786	3694968	30.6132	2.34584
xpclrs (8 threads, --plink)	no	11	5711200	160	32447	13260836	202.794	2.3219
xpclrs (8 threads, --fast)	yes	11	1356040	577	30982	13259116	53.695	9.77782
xpclrs (8 threads, --fast)	yes	6	1851380	741	41025	16448072	55.3644	8.88422
xpclr	no	2	23126816	55656	55656	23126816	1	1
xpclrs (8 threads)	yes	3	1934544	999	46222	19059380	46.2683	9.85213
xpclr	yes	5	17191672	40512	40512	17191672	1	1
xpclrs (8 threads, --fast)	no	8	1075360	648	35066	15023728	54.1142	13.9709
xpclrs (8 threads, --plink, --fast)	no	21	1573300	13	8786	3694968	675.846	2.34855
xpclrs (8 threads)	yes	22	397868	186	9642	3690500	51.8387	9.27569
xpclrs (1 thread)	yes	12	1308284	1575	30779	12681500	19.5422	9.69323
xpclr	yes	20	6013692	15285	15285	6013692	1	1
xpclrs (8 threads, --fast)	no	20	436716	248	14236	6013652	57.4032	13.7702
xpclrs (8 threads)	no	11	969808	681	32447	13260836	47.6461	13.6737
xpclrs (1 thread)	no	21	279748	429	8786	3694968	20.4802	13.2082
xpclr	no	19	6055488	14241	14241	6055488	1	1
xpclrs (8 threads, --plink, --fast)	no	2	9954240	80	55656	23126816	695.7	2.32331
xpclrs (8 threads)	no	3	1383020	975	44647	19069468	45.7918	13.7883
xpclrs (8 threads, --plink)	no	2	9955008	279	55656	23126816	199.484	2.32313
xpclrs (8 threads, --plink)	no	3	8224140	231	44647	19069468	193.277	2.31872
xpclrs (8 threads)	no	2	1649752	1185	55656	23126816	46.9671	14.0184
xpclrs (8 threads, --plink, --fast)	no	3	8226120	67	44647	19069468	666.373	2.31816
xpclr	no	18	7493428	19307	19307	7493428	1	1
xpclrs (1 thread)	no	20	435808	690	14236	6013652	20.6319	13.7989
xpclrs (8 threads)	no	10	1004152	670	31053	13071768	46.3478	13.0177
xpclrs (8 threads, --fast)	no	21	286620	150	8786	3694968	58.5733	12.8915
xpclrs (1 thread)	no	22	281004	430	8782	3690484	20.4233	13.1332
xpclrs (8 threads)	no	12	946428	648	30950	12676484	47.7623	13.394
xpclrs (8 threads, --plink, --fast)	no	1	9127180	74	52485	21162396	709.257	2.31861
xpclrs (8 threads, --plink)	no	1	9128092	260	52485	21162396	201.865	2.31838
xpclrs (8 threads)	no	1	1544120	1081	52485	21162396	48.5523	13.7051
xpclrs (8 threads)	no	13	710428	477	23237	9419052	48.7149	13.2583
xpclrs (8 threads, --fast)	no	22	289312	151	8782	3690484	58.1589	12.7561
xpclrs (8 threads)	no	17	552204	386	18166	7702276	47.0622	13.9482
xpclrs (8 threads, --plink, --fast)	no	4	8126632	68	45128	18775756	663.647	2.3104
xpclrs (8 threads, --plink)	no	4	8128268	234	45128	18775756	192.855	2.30993
xpclrs (8 threads)	no	5	1236948	880	40729	17199296	46.283	13.9046
xpclrs (8 threads)	no	4	1409740	974	45128	18775756	46.3326	13.3186
xpclrs (8 threads, --plink)	no	5	7415696	207	40729	17199296	196.758	2.31931
xpclrs (8 threads, --plink, --fast)	no	5	7415180	60	40729	17199296	678.817	2.31947
xpclr	no	22	3690484	8782	8782	3690484	1	1
xpclrs (8 threads)	no	16	631812	451	19882	8858816	44.0843	14.0213
xpclrs (8 threads, --fast)	no	19	465576	252	14241	6055488	56.5119	13.0064
xpclrs (8 threads)	no	14	643444	440	22440	8764848	51	13.6218
xpclrs (1 thread)	no	18	551496	879	19307	7493428	21.9647	13.5875
xpclrs (1 thread)	yes	8	1507308	1830	35557	15025372	19.4301	9.96835
xpclr	no	20	6013652	14236	14236	6013652	1	1
xpclrs (8 threads, --plink, --fast)	no	7	6679468	55	36948	15427828	671.782	2.30974
xpclrs (8 threads)	no	6	1323236	862	40243	16446480	46.6856	12.429
xpclrs (8 threads, --plink)	no	7	6683592	190	36948	15427828	194.463	2.30831
xpclrs (8 threads, --plink)	no	6	7175084	212	40243	16446480	189.825	2.29217
xpclrs (8 threads)	no	7	1154812	788	36948	15427828	46.8883	13.3596
xpclrs (8 threads, --plink, --fast)	no	6	7175112	73	40243	16446480	551.274	2.29216
xpclr	no	21	3694968	8786	8786	3694968	1	1
xpclrs (1 thread)	yes	9	1204728	1415	26933	11704808	19.0339	9.71573
xpclrs (1 thread)	no	19	465296	708	14241	6055488	20.1144	13.0143
xpclrs (8 threads)	no	15	578444	401	18703	7983924	46.6409	13.8024
xpclrs (8 threads, --fast)	no	18	553880	311	19307	7493428	62.0804	13.529
